# Functional determinants and evolutionary consequences of pleiotropy in complex and Mendelian traits

**DOI:** 10.1101/2024.10.28.620594

**Authors:** Yury A. Barbitoff, Polina M. Bogaichuk, Nadezhda S. Pavlova, Alexander V. Predeus

## Abstract

Pleiotropy, a phenomenon of multiple phenotypic effects of the same genetic alteration, is one of the most important features of genotype-to-phenotype networks. Over the last century, biologists have actively debated the prevalence, mechanisms, and consequences of pleiotropy. In this work, we employed data on genotype-to-phenotype associations from the Human Phenotype Ontology and Mouse Genome Database, as well as genome-wide associations from the UK Biobank cohort to investigate the similarities and dissimilarities in the patterns of pleiotropy between species and different trait types (i.e., Mendelian traits and complex traits). We found that the pleiotropic effects of genes correlate well between species, but have a much weaker correlation when different data sources are compared for the same species. In all cases, however, highly pleiotropic genes possessed a common set of features, such as the broad expression across tissues, involvement in many biological processes, or a high number of protein-protein interactions of the respective gene products. Furthermore, we observed a universal tendency of highly pleiotropic genes to be under greater negative selection pressure combined with a significant enrichment of recent positive selection signals at pleiotropic loci. Taken together, our results pinpoint a common mechanism underlying pleiotropic effects in different trait domains, and suggest that high degree of pleiotropy plays a role in adaptation, despite imposing additional constraint on genetic variation.
