## Supplementary Table 2 for "Functional determinants and evolutionary consequences of pleiotropy in complex and Mendelian traits"

### Sheet: Sheet1
index	gs_name	total_genes	new_genes	genes_covered
1	REACTOME_POST_TRANSLATIONAL_PROTEIN_MODIFICATION	1434	1434	1434
2	REACTOME_RNA_POLYMERASE_II_TRANSCRIPTION	1375	1149	2583
3	NABA_MATRISOME	1026	885	3468
4	REACTOME_INNATE_IMMUNE_SYSTEM	1117	785	4253
5	REACTOME_DEVELOPMENTAL_BIOLOGY	1142	652	4905
6	REACTOME_METABOLISM_OF_LIPIDS	743	555	5460
7	REACTOME_TRANSPORT_OF_SMALL_MOLECULES	728	536	5996
8	REACTOME_SIGNALING_BY_GPCR	698	484	6480
9	KEGG_OLFACTORY_TRANSDUCTION	389	371	6851
10	REACTOME_METABOLISM_OF_RNA	672	364	7215
11	REACTOME_SIGNALING_BY_RHO_GTPASES_MIRO_GTPASES_AND_RHOBTB3	719	349	7564
12	REACTOME_VESICLE_MEDIATED_TRANSPORT	724	291	7855
13	REACTOME_ADAPTIVE_IMMUNE_SYSTEM	825	250	8105
14	REACTOME_NEURONAL_SYSTEM	411	230	8335
15	REACTOME_CELL_CYCLE	691	220	8555
16	REACTOME_METABOLISM_OF_AMINO_ACIDS_AND_DERIVATIVES	374	214	8769
17	REACTOME_CYTOKINE_SIGNALING_IN_IMMUNE_SYSTEM	719	200	8969
18	REACTOME_TRANSLATION	295	169	9138
19	REACTOME_CELLULAR_RESPONSES_TO_STIMULI	783	159	9297
20	WP_CILIOPATHIES	184	153	9450
21	REACTOME_METABOLISM_OF_CARBOHYDRATES	293	147	9597
22	REACTOME_THE_CITRIC_ACID_TCA_CYCLE_AND_RESPIRATORY_ELECTRON_TRANSPORT	178	128	9725
23	REACTOME_BIOLOGICAL_OXIDATIONS	222	125	9850
24	REACTOME_HEMOSTASIS	678	123	9973
25	REACTOME_METABOLISM_OF_VITAMINS_AND_COFACTORS	189	113	10086
26	WP_MALIGNANT_PLEURAL_MESOTHELIOMA	446	113	10199
27	REACTOME_DNA_REPAIR	330	96	10295
28	WP_ALZHEIMERS_DISEASE_AND_MIRNA_EFFECTS	336	94	10389
29	WP_VEGFAVEGFR2_SIGNALING_PATHWAY	438	92	10481
30	REACTOME_CHROMATIN_MODIFYING_ENZYMES	272	89	10570
31	REACTOME_SENSORY_PERCEPTION	284	80	10650
32	REACTOME_METABOLISM_OF_NUCLEOTIDES	97	78	10728
33	WP_IL18_SIGNALING_PATHWAY	279	67	10795
34	REACTOME_PROTEIN_LOCALIZATION	164	59	10854
35	WP_MESODERMAL_COMMITMENT_PATHWAY	155	56	10910
36	REACTOME_MUSCLE_CONTRACTION	195	55	10965
37	REACTOME_DISEASES_OF_SIGNAL_TRANSDUCTION_BY_GROWTH_FACTOR_RECEPTORS_AND_SECOND_MESSENGERS	432	53	11018
38	WP_CILIARY_LANDSCAPE	219	49	11067
39	REACTOME_CELL_CELL_COMMUNICATION	130	48	11115
40	WP_MALE_INFERTILITY	155	48	11163
41	REACTOME_SIGNALING_BY_RECEPTOR_TYROSINE_KINASES	519	45	11208
42	WP_22Q112_COPY_NUMBER_VARIATION_SYNDROME	131	42	11250
43	WP_CIRCADIAN_RHYTHM_GENES	207	40	11290
44	WP_NUCLEAR_RECEPTORS_METAPATHWAY	321	40	11330
45	WP_PARKINSONS_DISEASE_PATHWAY	84	39	11369
46	WP_ECTODERM_DIFFERENTIATION	144	36	11405
47	REACTOME_ORGANELLE_BIOGENESIS_AND_MAINTENANCE	296	34	11439
48	REACTOME_EXTRACELLULAR_MATRIX_ORGANIZATION	301	32	11471
49	REACTOME_SIGNALING_BY_WNT	329	28	11499
50	WP_MRNA_PROCESSING	133	28	11527
51	WP_PREIMPLANTATION_EMBRYO	60	27	11554
52	KEGG_ENDOCYTOSIS	181	26	11580
53	REACTOME_INOSITOL_PHOSPHATE_METABOLISM	48	26	11606
54	REACTOME_MAPK_FAMILY_SIGNALING_CASCADES	327	26	11632
55	WP_MIRNAS_INVOLVED_IN_DNA_DAMAGE_RESPONSE	50	26	11658
56	KEGG_HUNTINGTONS_DISEASE	182	23	11681
